# Chloroplast Genome Data of *Tecticornia indica*, a Hygrohalophytic C4 Plant Species

**DOI:** 10.1101/2023.12.29.573661

**Authors:** Richard M. Sharpe, Bruce Williamson-Benavides, Gerald E. Edwards, Amit Dhingra

## Abstract

*Tecticornia indica* is a hygrohalophytic, NAD-malic enzyme-type C4 plant species with near-aphyllous photosynthetic shoots. Total cellular DNA was extracted from the aphyllous shoots and branches of *Tecticornia indica* for subsequent High Throughput Sequencing (HTS). Illumina HiSeq 2000 technology produced a total of 91,825,666 reads. Reads were trimmed and filtered to retain base calls corresponding to a 99.9% base call accuracy. A *de novo* assembly produced 413,729 contigs and 45,238 scaffolds with a maximum length of 120,548 nucleotides, an N_50_ of 881, and an average depth of coverage of 16.29 nucleotides. A subset of 2,196,299 reads were used for assembling the chloroplast genome at an average depth of coverage of 1,094 nucleotides. Sanger sequencing was performed to validate the LSC-IR-SSC junctions and to complete the missing regions of the chloroplast genome. The assembled chloroplast genome map and *T. indica* genomic sequence is expected to facilitate genetics and genomic research focused on understanding function of genes involved in halophytic and drought tolerant traits.

**SPECIFICATIONS TABLE:** 

**VALUE OF THE DATA:**

- Genomic sequence information of *Tecticornia indica* and its chloroplast map will be useful for genomics research.
- Genomics and genetics scientists, bioinformatics and biotechnologists in the fields of photosynthesis, taxonomy and drought tolerance will benefit from these data.
- These data can be used in developing molecular markers and quantitative trait loci in identification and selection of halophyte and drought tolerance, taxonomic resolution, and variables in photosynthetic genes.
