## Supplementary Information Table S1 for "Chloroplast Genome Data of *Tecticornia indica*, a Hygrohalophytic C4 Plant Species"

### Sheet: Sheet1
Table S1. Forward and reverse primers used to amplify and validate the overlapping and missing regions in all four possible junctions (LSC-IR, IR-SSC, SSC-IR, and IR-LSC) of Tecticornia indica chloroplast genome.
Intersection	Primer Name	Directionality	Sequence	Amplicon Size
LSC-IRA	Chl_1	Forward	TTGTAGGAACGCCCACGTAT	908
	Chl_2	Reverse	TGCAAAAGAGGGGAAATCAG
	Chl_3	Forward	CAGAAACTCTGTTAGAGCCATTTC	914
	Chl_4	Reverse	TTCGAAGAGTGCACAACCAC
	Chl_5	Forward	CAGCATCCACTAATTCGGAAC	924
	Chl_6	Reverse	CTTCTTTTCGCACTATTACGGATAC
IRA-SSC	Chl_7	Forward	TATTCATGAAAGGGGCTGGA	941
	Chl_8	Reverse	GATGCTTTTTACGCAACATCC
SSC-IRB	Chl_9	Forward	CCGAATCCGAATTGAATTTT	809
	Chl_10	Reverse	TATTCATGAAAGGGGCTGGA
IRB-LSC	Chl_11	Forward	TCCTAAGGCAAAAGGTCGAG	3301
	Chl_12	Reverse	CAGAAACTCTGTTAGAGCCATTTC
	Chl_13	Forward	AGGTCATCGAAAGGATCTCG	1686
	Chl_14	Reverse	ATATTTCGACCCGGACGTTT
	Chl_15	Forward	CAGGATCAAACCTATGGGACTT	462
	Chl_16	Reverse	TCGTTATTGGGTTAGCCATACA
	Chl_17	Forward	CTCAGCAACAGTCGGACAAG	7518
	Chl_18	Reverse	TTGCATTTTGATTGAGTTATTGA
