## Supplementary Information Table S2 for "Chloroplast Genome Data of *Tecticornia indica*, a Hygrohalophytic C4 Plant Species"

### Sheet: Table S2.SSRs
Table S2. Sections identified with coverage <40x in Tecticornia indica chloroplast genome (152701bp).
Position of section with low coverage	Location in the genome	Sequence validation
299	LSC	Sanger Sequencing
703 - 707	LSC	Sanger Sequencing
709 - 711	LSC	Sanger Sequencing
713 - 716	LSC	Sanger Sequencing
723 - 727	LSC	Sanger Sequencing
742	LSC	Sanger Sequencing
3496 - 3598	LSC	Sanger Sequencing
5476 - 5493	LSC	Sanger Sequencing
87644 - 87650	IRA	Sanger Sequencing
139062 - 139064	IRB	Sanger Sequencing
152697 - 152701	IRB	Sanger Sequencing
