## Supplementary Information Table S3 for "Chloroplast Genome Data of *Tecticornia indica*, a Hygrohalophytic C4 Plant Species"

### Sheet: Table S2.SSRs
Table S3. Microsatellites identified with MISA software for Tecticornia indica chloroplast genome.
SSR number	SSR type	SSR (nt)	SSR size (nt)	Start of SRR (nt)	End of SSR (nt)
1	1	(A)10	10	223	232
2	1	(A)12	12	1764	1775
3	4	(TTCT)3	12	3975	3986
4	Compound	(A)10tacaattacaatggaaaaaaaatgaaaaatgaaatggaattaaaatccaaatattttttca(T)12	83	4607	4689
5	1	(A)10	10	6808	6817
6	1	(A)10	10	7640	7649
7	1	(T)11	11	8314	8324
8	4	(AAAG)3	12	9678	9689
9	1	(T)11	11	10009	10019
10	1	(T)12	12	11594	11605
11	1	(A)10	10	12294	12303
12	1	(T)10	10	12516	12525
13	1	(T)11	11	18298	18308
14	Compound	(T)10ctaaatgaaaagaatggttaatttcacaaaaac(A)10	53	22704	22756
15	1	(T)12	12	26006	26017
16	1	(A)11	11	26875	26885
17	1	(A)12	12	27401	27412
18	1	(A)10	10	27646	27655
19	1	(T)10	10	29699	29708
20	1	(T)12	12	30144	30155
21	1	(A)10	10	31072	31081
22	Compound	(T)10ctggctcggctatctcacctagccgagccattc(T)12	55	35162	35216
23	1	(A)14	14	36429	36442
24	Compound	(T)13(A)10	23	42191	42213
25	1	(A)11	11	44940	44950
26	1	(T)11	11	45879	45889
27	1	(A)15	15	46108	46122
28	1	(A)10	10	46595	46604
29	1	(T)10	10	47238	47247
30	1	(T)10	10	51699	51708
31	1	(A)10	10	54283	54292
32	1	(A)10	10	60789	60798
33	1	(A)10	10	64141	64150
34	1	(T)12	12	64708	64719
35	Compound	(A)11gagatttgatccaatttaaaaaaagaaaggatcaaaatagaa(T)10ca(T)11	76	65366	65441
36	1	(T)10	10	66035	66044
37	1	(A)10	10	67881	67890
38	1	(A)13	13	68245	68257
39	1	(T)10	10	68376	68385
40	1	(T)10	10	69023	69032
41	1	(A)10	10	70441	70450
42	1	(T)12	12	71519	71530
43	1	(T)11	11	74044	74054
44	1	(A)11	11	75467	75477
45	1	(T)10	10	78202	78211
46	1	(T)11	11	79560	79570
47	5	(TTTTA)3	15	80679	80693
48	Compound	(AAAT)3gcaaagggtgaaaaataaaaagaaatactgttttcc(A)10	58	81190	81247
49	1	(T)10	10	81985	81994
50	1	(T)10	10	82532	82541
51	5	(CAAGA)3	15	99087	99101
52	4	(AGGT)3	12	105065	105076
53	1	(A)10	10	108074	108083
54	1	(T)10	10	109685	109694
55	1	(T)10	10	112184	112193
56	Compound	(T)10atttccatttcataatttctaattgaagga(T)10	50	113663	113712
57	1	(A)10	10	115413	115422
58	4	(TTGA)3	12	117244	117255
59	1	(T)10	10	117727	117736
60	1	(T)11	11	119236	119246
61	1	(A)11	11	122691	122701
62	1	(T)10	10	124433	124442
63	4	(TAAT)3	12	124934	124945
64	1	(T)12	12	127327	127338
65	1	(T)10	10	129003	129012
66	4	(CTAC)3	12	132008	132019
67	5	(TCTTG)3	15	137985	137999
